# Four Decades of Genomic Stability and Adaptive Divergence in *Xanthomonas arboricola* pv. *pruni*-Infecting Phages: Defining *Duraznoxanthovirus arenicola* and Its Evolutionary Framework

**DOI:** 10.1101/2025.11.25.690537

**Authors:** Katherine M. D’Amico-Willman, Prasanna Joglekar, Dann Turner, Meaghan Flaherty, David F. Ritchie, Alejandra I. Huerta

## Abstract

Bacteriophages (phages) are abundant and ecologically significant, yet their diversity and roles in plant-associated ecosystems remain poorly understood, limiting their application in sustainable disease management. To address this gap, we characterized 15 phages infecting *Xanthomonas arboricola* pv. *pruni*, the causal agent of bacterial spot on peach, has been isolated for over four decades from North Carolina orchards. Comparative genomic and phylogenetic analyses revealed two temporally distinct clades with >95% nucleotide identity and 63 conserved core genes, forming a new genus and species, *Duraznoxanthovirus arenicola*. These findings challenge assumptions of pervasive genomic mosaicism, highlighting remarkable genomic stability alongside localized variability in accessory loci. Beyond genus-level characterization, our analyses support a broader taxonomic restructuring within the family *Anamaviridae*, introducing a new subfamily (*Terravirinae*) and two new genera (*Duraznoxanthovirus* and *Ralstopathovirus*). This work provides the first family-level framework for phages exclusively infecting plant-associated bacteria, offering evolutionary insights and a foundation for ecological studies and management strategies.
