## Supplementary material for "Four Decades of Genomic Stability and Adaptive Divergence in *Xanthomonas arboricola* pv. *pruni*-Infecting Phages: Defining *Duraznoxanthovirus arenicola* and Its Evolutionary Framework": SFile 1

### Sheet: new_presence_absence
cluster	Protein Annotation	XapPhi1	XapPhi10	XapPhi11	XapPhi12	XapPhi13	XapPhi14	XapPhi15	XapPhi2	XapPhi4	XapPhi5	XapPhi6	XapPhi7	XapPhi8	XapPhi9	XapPhi3
XapPhi15|AULOTCPV_CDS_0044	hypothetical protein	0	0	0	0	0	0	1	0	0	0	0	0	0	0	0
XapPhi5|HCUDOGHY_CDS_0030	hypothetical protein	0	0	0	0	0	0	0	0	0	1	0	0	0	0	0
XapPhi7|YWMGCLIQ_CDS_0067	hypothetical protein	0	0	0	0	0	0	0	0	0	0	0	1	0	0	0
XapPhi5|HCUDOGHY_CDS_0002	hypothetical protein	0	1	0	0	0	0	0	0	1	1	1	0	0	1	1
XapPhi5|HCUDOGHY_CDS_0062	homing endonuclease	0	1	0	0	0	0	0	0	1	1	1	0	0	1	1
XapPhi9|PAQQMYVM_CDS_0028	terminase large subunit	0	1	0	0	0	0	0	0	1	1	1	0	0	1	1
XapPhi9|PAQQMYVM_CDS_0029	homing endonuclease	0	1	0	0	0	0	0	0	1	1	1	0	0	1	1
XapPhi2|MUJIQQDS_CDS_0020	head protein	1	0	1	0	1	1	0	1	0	1	1	0	0	0	0
XapPhi4|YNLKQCAA_CDS_0035	hypothetical protein	0	1	0	1	0	0	1	0	1	0	0	1	1	1	1
XapPhi1|WZEICRLW_CDS_0065	hypothetical protein	1	1	0	0	0	0	0	1	1	1	0	1	1	1	1
XapPhi12|WIUMOQPX_CDS_0041	terminase large subunit	1	0	1	1	1	1	1	1	0	0	0	1	1	0	0
XapPhi15|AULOTCPV_CDS_0061	hypothetical protein	1	0	1	1	1	1	1	1	0	0	0	1	1	0	0
XapPhi8|MQEUNEBV_CDS_0003	homing endonuclease	1	0	1	1	1	1	1	1	0	0	0	1	1	0	0
XapPhi7|YWMGCLIQ_CDS_0010	hypothetical protein	1	1	1	1	0	0	1	1	1	1	1	1	1	1	1
XapPhi15|AULOTCPV_CDS_0029	hypothetical protein	1	1	1	1	1	1	1	1	1	0	1	1	1	1	1
XapPhi6|WLRBEFGB_CDS_0049	hypothetical protein	1	1	1	1	1	1	1	1	1	1	1	0	1	1	1
XapPhi1|WZEICRLW_CDS_0001	phosphofructokinase	1	1	1	1	1	1	1	1	1	1	1	1	1	1	1
XapPhi1|WZEICRLW_CDS_0033	portal protein	1	1	1	1	1	1	1	1	1	1	1	1	1	1	1
XapPhi1|WZEICRLW_CDS_0066	hypothetical protein	1	1	1	1	1	1	1	1	1	1	1	1	1	1	1
XapPhi10|CHIYOIDI_CDS_0025	structural protein	1	1	1	1	1	1	1	1	1	1	1	1	1	1	1
XapPhi10|CHIYOIDI_CDS_0026	baseplate wedge subunit	1	1	1	1	1	1	1	1	1	1	1	1	1	1	1
XapPhi10|CHIYOIDI_CDS_0027	baseplate spike	1	1	1	1	1	1	1	1	1	1	1	1	1	1	1
XapPhi10|CHIYOIDI_CDS_0028	hypothetical protein	1	1	1	1	1	1	1	1	1	1	1	1	1	1	1
XapPhi10|CHIYOIDI_CDS_0029	baseplate hub	1	1	1	1	1	1	1	1	1	1	1	1	1	1	1
XapPhi10|CHIYOIDI_CDS_0057	hypothetical protein	1	1	1	1	1	1	1	1	1	1	1	1	1	1	1
XapPhi10|CHIYOIDI_CDS_0059	hypothetical protein	1	1	1	1	1	1	1	1	1	1	1	1	1	1	1
XapPhi10|CHIYOIDI_CDS_0060	hypothetical protein	1	1	1	1	1	1	1	1	1	1	1	1	1	1	1
XapPhi10|CHIYOIDI_CDS_0061	hypothetical protein	1	1	1	1	1	1	1	1	1	1	1	1	1	1	1
XapPhi10|CHIYOIDI_CDS_0062	virion structural protein	1	1	1	1	1	1	1	1	1	1	1	1	1	1	1
XapPhi11|KJXBJCCA_CDS_0015	DNA helicase	1	1	1	1	1	1	1	1	1	1	1	1	1	1	1
XapPhi11|KJXBJCCA_CDS_0016	homing endonuclease	1	1	1	1	1	1	1	1	1	1	1	1	1	1	1
XapPhi11|KJXBJCCA_CDS_0047	RusA-like Holliday junction resolvase	1	1	1	1	1	1	1	1	1	1	1	1	1	1	1
XapPhi12|WIUMOQPX_CDS_0009	hypothetical protein	1	1	1	1	1	1	1	1	1	1	1	1	1	1	1
XapPhi12|WIUMOQPX_CDS_0010	hypothetical protein	1	1	1	1	1	1	1	1	1	1	1	1	1	1	1
XapPhi12|WIUMOQPX_CDS_0011	hypothetical protein	1	1	1	1	1	1	1	1	1	1	1	1	1	1	1
XapPhi12|WIUMOQPX_CDS_0012	hypothetical protein	1	1	1	1	1	1	1	1	1	1	1	1	1	1	1
XapPhi12|WIUMOQPX_CDS_0013	hypothetical protein	1	1	1	1	1	1	1	1	1	1	1	1	1	1	1
XapPhi12|WIUMOQPX_CDS_0042	hypothetical protein	1	1	1	1	1	1	1	1	1	1	1	1	1	1	1
XapPhi12|WIUMOQPX_CDS_0044	exonuclease	1	1	1	1	1	1	1	1	1	1	1	1	1	1	1
XapPhi13|KVDIPKXG_CDS_0003	hypothetical protein	1	1	1	1	1	1	1	1	1	1	1	1	1	1	1
XapPhi13|KVDIPKXG_CDS_0004	hypothetical protein	1	1	1	1	1	1	1	1	1	1	1	1	1	1	1
XapPhi13|KVDIPKXG_CDS_0005	hypothetical protein	1	1	1	1	1	1	1	1	1	1	1	1	1	1	1
XapPhi13|KVDIPKXG_CDS_0035	hypothetical protein	1	1	1	1	1	1	1	1	1	1	1	1	1	1	1
XapPhi13|KVDIPKXG_CDS_0036	hypothetical protein	1	1	1	1	1	1	1	1	1	1	1	1	1	1	1
XapPhi13|KVDIPKXG_CDS_0037	head morphogenesis	1	1	1	1	1	1	1	1	1	1	1	1	1	1	1
XapPhi13|KVDIPKXG_CDS_0067	tail fiber protein	1	1	1	1	1	1	1	1	1	1	1	1	1	1	1
XapPhi13|KVDIPKXG_CDS_0068	virion structural protein	1	1	1	1	1	1	1	1	1	1	1	1	1	1	1
XapPhi13|KVDIPKXG_CDS_0069	baseplate wedge subunit	1	1	1	1	1	1	1	1	1	1	1	1	1	1	1
XapPhi14|CVIVISWC_CDS_0030	hypothetical protein	1	1	1	1	1	1	1	1	1	1	1	1	1	1	1
XapPhi14|CVIVISWC_CDS_0031	endonuclease	1	1	1	1	1	1	1	1	1	1	1	1	1	1	1
XapPhi14|CVIVISWC_CDS_0032	major head protein	1	1	1	1	1	1	1	1	1	1	1	1	1	1	1
XapPhi14|CVIVISWC_CDS_0034	head maturation protease	1	1	1	1	1	1	1	1	1	1	1	1	1	1	1
XapPhi14|CVIVISWC_CDS_0062	tail length tape measure protein	1	1	1	1	1	1	1	1	1	1	1	1	1	1	1
XapPhi14|CVIVISWC_CDS_0063	hypothetical protein	1	1	1	1	1	1	1	1	1	1	1	1	1	1	1
XapPhi15|AULOTCPV_CDS_0058	tail fiber protein	1	1	1	1	1	1	1	1	1	1	1	1	1	1	1
XapPhi15|AULOTCPV_CDS_0060	hypothetical protein	1	1	1	1	1	1	1	1	1	1	1	1	1	1	1
XapPhi15|AULOTCPV_CDS_0062	holin	1	1	1	1	1	1	1	1	1	1	1	1	1	1	1
XapPhi2|MUJIQQDS_CDS_0018	tail sheath	1	1	1	1	1	1	1	1	1	1	1	1	1	1	1
XapPhi2|MUJIQQDS_CDS_0050	hypothetical protein	1	1	1	1	1	1	1	1	1	1	1	1	1	1	1
XapPhi3|RLJPDXVI_CDS_0010	minor head protein	1	1	1	1	1	1	1	1	1	1	1	1	1	1	1
XapPhi3|RLJPDXVI_CDS_0042	DNA primase	1	1	1	1	1	1	1	1	1	1	1	1	1	1	1
XapPhi4|YNLKQCAA_CDS_0002	tail assembly chaperone	1	1	1	1	1	1	1	1	1	1	1	1	1	1	1
XapPhi4|YNLKQCAA_CDS_0003	hypothetical protein	1	1	1	1	1	1	1	1	1	1	1	1	1	1	1
XapPhi4|YNLKQCAA_CDS_0004	hypothetical protein	1	1	1	1	1	1	1	1	1	1	1	1	1	1	1
XapPhi4|YNLKQCAA_CDS_0034	hypothetical protein	1	1	1	1	1	1	1	1	1	1	1	1	1	1	1
XapPhi4|YNLKQCAA_CDS_0036	tail completion or Neck1 protein	1	1	1	1	1	1	1	1	1	1	1	1	1	1	1
XapPhi4|YNLKQCAA_CDS_0037	virion structural protein	1	1	1	1	1	1	1	1	1	1	1	1	1	1	1
XapPhi4|YNLKQCAA_CDS_0038	hypothetical protein	1	1	1	1	1	1	1	1	1	1	1	1	1	1	1
XapPhi5|HCUDOGHY_CDS_0025	hypothetical protein	1	1	1	1	1	1	1	1	1	1	1	1	1	1	1
XapPhi6|WLRBEFGB_CDS_0017	DNA polymerase	1	1	1	1	1	1	1	1	1	1	1	1	1	1	1
XapPhi6|WLRBEFGB_CDS_0050	hypothetical protein	1	1	1	1	1	1	1	1	1	1	1	1	1	1	1
XapPhi6|WLRBEFGB_CDS_0051	endolysin	1	1	1	1	1	1	1	1	1	1	1	1	1	1	1
XapPhi6|WLRBEFGB_CDS_0052	hypothetical protein	1	1	1	1	1	1	1	1	1	1	1	1	1	1	1
XapPhi6|WLRBEFGB_CDS_0053	hypothetical protein	1	1	1	1	1	1	1	1	1	1	1	1	1	1	1
XapPhi7|YWMGCLIQ_CDS_0042	hypothetical protein	1	1	1	1	1	1	1	1	1	1	1	1	1	1	1
XapPhi8|MQEUNEBV_CDS_0035	hypothetical protein	1	1	1	1	1	1	1	1	1	1	1	1	1	1	1
XapPhi8|MQEUNEBV_CDS_0037	hypothetical protein	1	1	1	1	1	1	1	1	1	1	1	1	1	1	1
XapPhi8|MQEUNEBV_CDS_0069	hypothetical protein	1	1	1	1	1	1	1	1	1	1	1	1	1	1	1
XapPhi8|MQEUNEBV_CDS_0070	hypothetical protein	1	1	1	1	1	1	1	1	1	1	1	1	1	1	1
